# NRT2.2 is essential for nitrate uptake and carbon-nitrogen balance in *Nannochloropsis oceanica*

**DOI:** 10.64898/2026.11.02.763162

**Authors:** Anna Santin, Laura Verdesca, Alessandra Bellan, Miles Minio, Caterina Gerotto, Tomas Morosinotto, Giorgio Perin, Alessandro Alboresi

**Affiliations:** Department of Biology, University of Padova, 35131, Padova, Italy; Department of Life and Environmental Sciences, Marche Polytechnic University, 60131 Ancona, Italy

**Keywords:** Nitrate transporters, nitrogen starvation, carbon-nitrogen balance, lipid accumulation, marine microalgae, *Nannochloropsis oceanica*, NRT2

## Abstract

Nitrate is the dominant nitrogen source for marine microalgae, yet how it is taken up remains poorly understood in many ecologically and biotechnologically relevant species. Here we show that NITRATE TRANSPORTER 2.2 (NRT2.2) is the principal nitrate transporter of the oleaginous marine microalga *Nannochloropsis oceanica*. *N. oceanica* encodes only two NRT2 proteins and, unlike land plants and green algae, lacks a recognizable homolog of NITRATE ASSIMILATION-RELATED 2 (NAR2), the partner protein that green-lineage NRT2s require for activity and plasma membrane targeting. CRISPR knock-outs and confocal imaging showed that NRT2.2 is located at the plasma membrane and is required for nitrate uptake, whereas its paralog NRT2.1 cannot compensate for its loss. When nitrate was resupplied after nitrogen starvation, *nrt2.2* mutants did not take up nitrate and did not resume growth, while they recovered normally with ammonium. Their photosystem II efficiency fell below that of fully nitrogen-starved wild-type cells, and chlorophyll content was reduced, while total protein remained stable. Fixed carbon was redirected into storage, with lipids and carbohydrates accumulating above the levels of all strains after 3 days of nitrogen starvation. Loss of NRT2.2 therefore mimics a prolonged nitrogen starvation, even though nitrate is available. Because nitrate was present but could not be used, recovery from starvation depends on the capacity to take up nitrate, not only on its availability. In the ocean, where nitrate is depleted for long periods and resupplied episodically, NRT2.2 is thus likely to set how quickly *Nannochloropsis* can use new nitrate inputs and resume growth.
