## Supplemental Dataset 2 for "NRT2.2 is essential for nitrate uptake and carbon-nitrogen balance in *Nannochloropsis oceanica*"

### Sheet: sheet 1
Supplementary Data Set S2. Phylogenetic analysis and sequence dataset of NRT2. Sheet 1 reports the species included in the phylogenetic tree shown in Figure 1, the number of sequences retrieved per species, and their taxonomic classification. Sheet 2 lists all sequences used in the analysis, each with its accession ID and full-length protein sequence.
Organism	Domain	Supergroup	Phylum	Class	Group in Figure 1	N sequences
Nannochloropsis oceanica	Eukaryota	Stramenopiles	Ochrophyta	Eustigmatophyceae	Eustigmatophyceae	2
Microchloropsis salina	Eukaryota	Stramenopiles	Ochrophyta	Eustigmatophyceae	Eustigmatophyceae	1
Microchloropsis gaditana	Eukaryota	Stramenopiles	Ochrophyta	Eustigmatophyceae	Eustigmatophyceae	1
Vischeria sp.	Eukaryota	Stramenopiles	Ochrophyta	Eustigmatophyceae	Eustigmatophyceae	2
Pseudo-nitzschia multistriata	Eukaryota	Stramenopiles	Ochrophyta	Bacillariophyta	Diatoms + Bolidophyceae	3
Pseudo-nitzschia multiseries	Eukaryota	Stramenopiles	Ochrophyta	Bacillariophyta	Diatoms + Bolidophyceae	1
Phaeodactylum tricornutum	Eukaryota	Stramenopiles	Ochrophyta	Bacillariophyta	Diatoms + Bolidophyceae	6
Fistulifera solaris	Eukaryota	Stramenopiles	Ochrophyta	Bacillariophyta	Diatoms + Bolidophyceae	4
Cyclotella cryptica	Eukaryota	Stramenopiles	Ochrophyta	Bacillariophyta	Diatoms + Bolidophyceae	3
Seminavis robusta	Eukaryota	Stramenopiles	Ochrophyta	Bacillariophyta	Diatoms + Bolidophyceae	2
Fragilariopsis cylindrus	Eukaryota	Stramenopiles	Ochrophyta	Bacillariophyta	Diatoms + Bolidophyceae	5
Thalassiosira oceanica	Eukaryota	Stramenopiles	Ochrophyta	Bacillariophyta	Diatoms + Bolidophyceae	1
Thalassiosira pseudonana	Eukaryota	Stramenopiles	Ochrophyta	Bacillariophyta	Diatoms + Bolidophyceae	3
Cylindrotheca closterium	Eukaryota	Stramenopiles	Ochrophyta	Bacillariophyta	Diatoms + Bolidophyceae	1
Triparma columacea	Eukaryota	Stramenopiles	Ochrophyta	Bolidophyceae	Diatoms + Bolidophyceae	1
Ectocarpus siliculosus	Eukaryota	Stramenopiles	Ochrophyta	Phaeophyceae	Other ochrophytes	2
Tribonema minus	Eukaryota	Stramenopiles	Ochrophyta	Xanthophyceae	Other ochrophytes	1
Aureococcus anophagefferens	Eukaryota	Stramenopiles	Ochrophyta	Pelagophyceae	Other ochrophytes	2
Pelagomonas calceolata	Eukaryota	Stramenopiles	Ochrophyta	Pelagophyceae	Other ochrophytes	2
Chrysophaeum taylorii	Eukaryota	Stramenopiles	Ochrophyta	Pelagophyceae	Other ochrophytes	1
Phytophthora ramorum	Eukaryota	Stramenopiles	Oomycota	Oomycetes	Oomycetes	1
Phytophthora fragariaefolia	Eukaryota	Stramenopiles	Oomycota	Oomycetes	Oomycetes	1
Aspergillus nidulans	Eukaryota	Opisthokonta	Ascomycota	Eurotiomycetes	Fungi	2
Funneliformis caledonium	Eukaryota	Opisthokonta	Glomeromycota	Glomeromycetes	Fungi	1
Funneliformis mosseae	Eukaryota	Opisthokonta	Glomeromycota	Glomeromycetes	Fungi	1
Guillardia theta	Eukaryota	Cryptista	Cryptophyta	Cryptophyceae	Cryptophytes	1
Rhodomonas sp.	Eukaryota	Cryptista	Cryptophyta	Cryptophyceae	Cryptophytes	1
Cyanidioschyzon merolae	Eukaryota	Archaeplastida	Rhodophyta	Cyanidiophyceae	Red algae	1
Galdieria sulphuraria	Eukaryota	Archaeplastida	Rhodophyta	Cyanidiophyceae	Red algae	1
Porphyridium purpureum	Eukaryota	Archaeplastida	Rhodophyta	Porphyridiophyceae	Red algae	1
Chondrus crispus	Eukaryota	Archaeplastida	Rhodophyta	Florideophyceae	Red algae	1
Gracilariopsis chorda	Eukaryota	Archaeplastida	Rhodophyta	Florideophyceae	Red algae	1
Pyropia yezoensis	Eukaryota	Archaeplastida	Rhodophyta	Bangiophyceae	Red algae	1
Emiliania huxleyi	Eukaryota	Haptista	Haptophyta	Prymnesiophyceae	Haptophytes	2
Prymnesium parvum	Eukaryota	Haptista	Haptophyta	Prymnesiophyceae	Haptophytes	1
Chrysochromulina tobinii	Eukaryota	Haptista	Haptophyta	Prymnesiophyceae	Haptophytes	1
Diacronema lutheri	Eukaryota	Haptista	Haptophyta	Pavlovophyceae	Haptophytes	1
Micromonas pusilla	Eukaryota	Viridiplantae	Chlorophyta	Mamiellophyceae	Chlorophytes	1
Micromonas commoda	Eukaryota	Viridiplantae	Chlorophyta	Mamiellophyceae	Chlorophytes	1
Ostreococcus lucimarinus	Eukaryota	Viridiplantae	Chlorophyta	Mamiellophyceae	Chlorophytes	1
Bathycoccus prasinos	Eukaryota	Viridiplantae	Chlorophyta	Mamiellophyceae	Chlorophytes	1
Chloropicon primus	Eukaryota	Viridiplantae	Chlorophyta	Chloropicophyceae	Chlorophytes	1
Chlamydomonas reinhardtii	Eukaryota	Viridiplantae	Chlorophyta	Chlorophyceae	Chlorophytes	3
Volvox carteri	Eukaryota	Viridiplantae	Chlorophyta	Chlorophyceae	Chlorophytes	2
Monoraphidium neglectum	Eukaryota	Viridiplantae	Chlorophyta	Chlorophyceae	Chlorophytes	1
Chlorella variabilis	Eukaryota	Viridiplantae	Chlorophyta	Trebouxiophyceae	Chlorophytes	1
Coccomyxa subellipsoidea	Eukaryota	Viridiplantae	Chlorophyta	Trebouxiophyceae	Chlorophytes	1
Physcomitrium patens	Eukaryota	Viridiplantae	Streptophyta	Bryophyta	Land plants	5
Marchantia polymorpha	Eukaryota	Viridiplantae	Streptophyta	Marchantiophyta	Land plants	6
Arabidopsis thaliana	Eukaryota	Viridiplantae	Streptophyta	Angiospermae	Land plants	7

### Sheet: sheet 2
Organism	Protein id	Protein name	Length (aa)	Sequence
Nannochloropsis oceanica	NO30G01230.1	NoNRT2.1	675	MINDAATASSFSSSPPPVALTMNENAADSNNNNKNSSGGMENGKHTDSATHDIPPLPPPSVGSSPSLHHPSAPSSLLQKSSTFQPFACCYPCPPTSLASLPPHLLSFHLAWLSFFVCYFSWISPASLMPVLKKELNLTTSQVHLSHLATIGTPIIVRMMVGGYVDIYGPQRSMFILSVTGALPFFVGPYLIHDWVGVVCYRACISVLSASFVMCQAWTTSLYDREVVGQATALAAGWGNLGGAMTQIVMVDIHQLLDQELQGGRERGEAWRLTLMFPGILLLVMAGVVWKWGGGRGGGGRVGGRVGRRSDEAGGRKKKEMGGNNLLGREGGKEGGREGGKKEGDGLDRMPNRQEGGEGKKEERKEGRRTEDAWAAWMEAGREGGTWILALQYALSFGVE…
	NO14G02450.1	NoNRT2.2	468	MSKPESSKHLTTAVTEAEKADKIVIWSFAAPHMRAFHLAWFGFFIAFNAWFAIAPLMPVIKKSLDLTKDQVQMSNLAAVASTVFTRILIGPLCDRYGPKVTMAGLLALGAIPVFLIGVVNNWQGLVALRFFIGILGATFVQSQAWTTNMFKKRCIGAANAIVGGWGNLGGGSTQVIMVSIFAGIQSWGVDPEKAWRISFVFPGIALIITAAIVQFFGQDTPRGDIRQLIKNGESPVKSTTAFKAAASNYMSYIMCLQYSVTFGVELVLFNMTASYFHDEFGADVTKAGQIALLCGITNIFARWLGGWLSDLANSYAEIKGRMTVQFTLVLFESIFIIWFSHARTQTEATLLLLAFSIFVQAANGSCFAITPYIAKSAGGSVSGIVGAGGNCGAVIFTLL…
Microchloropsis salina	A0A4D9CT63	A0A4D9CT63	396	MAEPETTKASTAAIPEAEKAEKIVLWSFAEPHMRAFHLAWVAFFVAFNAWFAIAPLMPVIKASLSLTKSQVQISNLTAVGSTVVGRVLIGPLCDRYGPKTTMAALLLAGAVPVFCIGFVQTWQGLVVLRAFIGFLGATFVMSQAWTTNMFQKKCVGGANALVGGWGNLGGGSTQVIMVAIFAGLQRAGAGSELAWRVSFVIPGAVLVLTAAAVYRLGTDTPRITNLFARWLGGYISDRANAYAGIKGRIATQFALVLSESILIVWFSHSTSQTEATLLLLAFSVFVQAANGSCFAIVPYVTKQAGGSVSGLVGAGGNLGAIAFTLVFLSGQFASTAAGFRVMGWVVMAVSSTVWLLRPSLLDVDPLDLTLLTVSALEEGEGEAPTETDSVELTARA
Microchloropsis gaditana	jgi8979	CCMP1894 jgi8979	469	MTEPEATKASTAGIPEAEKAEKIVLWSFAEPHMRAFHLAWVAFFVAFNAWFAIAPLMPVIKASLSLTKSQVQISNLTAVGSTVVGRVLIGPLCDRYGPKTTMAALLLAGAVPVFCIGFVQTWQGLVVLRAFIGFLGATFVMSQAWTTNMFQKKCVGGANALVGGWGNLGGGSTQVIMVAIFAGLQRAGAGSELAWRVSFVIPAAVLVLTSAAVYRLGTDTPRGDIAELIRRGEAPVRASTSFKAAGCNYMTYVLALQYSVTFGVELVVFNMAASYFHDDFGVDVVQAGQIAMLCGITNLFARWLGGYISDRANAYAGIKGRIATQFALVLSESILIVWFSHSTSQTEATLLLLAFSVFVQAANGSCFAIVPYVTKQAGGSVSGLVGAGGNLGAIAFTLV…
Vischeria sp.	jgi4079	jgi4079	466	MAEKPAPLKQEESFSQAESTSEVYDENKPTDFEADKATVINLFSFAQPHMRALHLAWFSFFMAFTAWFSVAPLNAVIKKALHLKKSHILYANMAGVSSTVVARVFMGPLCDRFGPKTTMTILLVVGAVPVACVGLITDYKGLIAVRTAIGIIGASFVLASTWTTNMFQKRVVGTANAIVGGWGNLGGGFTQVFMVKVLAVMQHMPGVPKADAWRYTFLVPAALLLVTAVITYTLGMDTPRAAIVEPSTWLLALHYAASFGVELVVFNMAADYFHEEFKVDVQKAGAFAALGGVTNIFARAMGGYISDFWNKREGMKARLAVQFVLLFAEGALLLWFSYATSYKYACVLLLTFSVFVQAANGSVFSIVPYVSQHAGSVSGLVGAGGNIGGMLFSLMFIFA…
	jgi7314	jgi7314	478	MPQAVVVVAEPCKPKEDPNSISLDECDKCPSITLWRFDQPYMRALHLSWLSFFTAFTAWFAVAPLNSVIKKSLHLEKEHILKANFASVTTTVFMRIIIGPLTDKYGPKTASAVLLVVGAIPVFCVGLIKDWQGLVAVRAAIGILGASFVPTQAWTTLMFQKSVVGTANAIVGGWGNLGGGFTQFFMVEVYESFRQHGMTINQAWRTAFIVPGVMLIVVAVVVYTLGKDTPKGDMRDLKKQGYRPAPASKSITQALALPATWLLALQYSMSFGVELVVFNMAEMYMHETFKVSVVQAGRVASLGGIGNIVTRAAGGMLSDYANYKYGGMRARLTVQMTLLVLEGLLLLWFSYVTTYNSACILLLAFSVFVQAANGSCFGIVPYVSNKTMGSVSGLVGAGG…
Pseudo-nitzschia multistriata	PSNMU-V1.4_AUG-EV-PASAV3_0035320	0035320	636	MVSTQXNHHNRVGTGGSCTGSKNGCANITINVPGSYNNTSNHQNSGGNGNSNHTVNNNGKNMHSEVGMAAPSEYRKYQEYDIAVDPEQDDKATEIKLCSLAKPHMMAFHCSWWGFFVAFFIWFAISPLLSEIREDLGLSDQAIWNSNITSVAGTIFMRIVLGPXCDKWGARIPMAVVLVLCSIPTALTGFVNSGIGLAFLRLFIGCAGGTFVMCQYWTSRMFATEVVGTANALVGGWGNLGGGVTQLVVGAGLFPLLKLCFNGDATXAWRTVSVFPAILAVFTGYMIYKIXDDCPKGNYADLKRHGSMQERSAASFFRQGCCNFNTWILFVQYACCFGTELTMNNAAALYFKDKFDLNTETAAAIASIFGWLNIFARGLGGYCSDRANGNCGMRGRLWV…
	PSNMU-V1.4_AUG-EV-PASAV3_0008680	0008680	438	MRAFHCSWWGFFIAFFIWFAIAPLLSEIRDDLGLTKQEIWTSSIVGVAGTIFMRFILGPACDKYGARIPMVAVLCFASIPTALTGTVKTATGLAILRLFIGSAGGTFVMCQYWSSRMFCKEVVGTANALCGGWGNLGGGVTQLVMGSALFPLFKYFFDGDASKAWKWVSIVPAVVAFGTGVMIYYVSDDAPKGNYSELKKHGQMADVSAAASFRQGAVNFNTWILFIQYACCFGVELTMNNAAALYFKDKFGLSTESAAAIASIFGFMNLFARGLGGFMSDKGNQYLGMRGRIASQTICLIIEGVLVLVFAQTNSLGAAIAVMVFFSLFVQAAEGTSYGIVPYVDPPSTGAISGIVGAGGNTGAVCFGLGFRNLAYKKAFMIMGFTILGSXXLSLGIII…
	PSNMU-V1.4_AUG-EV-PASAV3_0011820	0011820	436	MRAFHFSWWGFFVAFFIWFAIAPLLSEIKVDLGLTKQEIWTSSIVGVGGTILMRFILGPACDKWGARIPMAVVLCAASIPTACTGLVKDATGLAILRLFIGSAGGTFVMCQYWSTSMFCKEVVGTSNALCGGWGNLGGGVTQLIMGSALFPLFKSFYGGDASKAWRVVSVVPAVVAFGTGIMIYKMSDDCPKGNYSDLKKHGQMAEVSAGASFRQGAFNINTWFLFIQYACCFGVELTMNNAAALYFKDKFELSTESAAAIASIFGFMNLFARGLGGYFSDKGNQYMGMRGRLWAQTICLIGEGVLVLVFAQTNSLGAAITVMVFFSLFVQAAEGTSYGIVPYVDPPATGSISGIVGAGGNTGAVCFGLGFRNLEYKTAFMLMGFTILGSSALSLVIFI…
Pseudo-nitzschia multiseries	ps00G182460	ps00G182460	484	MSETEVNTGAPAEWKKYSEYFIEVDPDQDDKAKTIKLCSMARPHMRAFHFSWWGFFVAFFIWFAIAPLLSEIKVDLGLTKQEIWTSSIVGVGGTIFMRFILGPACDKWGARIPMAVVLCCASIPTACTGLVKDATGLAILRLFIGAAGGTFVMCQYWSSRMFCKEVVGTANALCGGWGNLGGGVTQLVMGSALFPLFKKIYGGDASKAWRVVSIVPAIVAFGTGLMIYFYSDDAPKGNYADLKKHGQMAEVSAGASFRQGAFNINTWFLFIQYACCFGVELTMNNAAALYFKDKFELTTESAAAIASIFGFMNLFARGLGGYLSDKGNQYMGMRGRLWAQTICLIAEGVLVLVFAQTNSLGAAITVMVFFSLFVQAAEGTSYGIVPYVDPPATGSISGI…
Phaeodactylum tricornutum	ptri203890	Phatr3_J54101	478	MSETDKPTIVEAGEPVSIEEAFAAPELCVWQQYLTRLFGQVEWKQYSTYSIKTDPDQDDKATEIKLCSFARPHMRAFHCSWWCFFIAFFIWFAIAPLLSEIRDDIGITKQDVWTSSIVGVGGTILMRFIMGPMCDKYGARISLDSVVRFYSYGMYWMHYWSSRMFSKEVVGTANALCGGWGNLGGGVTQLVMGSALFPLFKIFFDGDSEMAWRTVCVIPAIIAMASGIIVYRISDDAPKGNYVDMKKHGTMPEVSAAASFRSGALNLNTWVLFVQYACCFGVELTMNNAAALYFKDEFGQSTESAAAIASIFGWMNLFARGLGGFTSDKANAKMGMRGRLWVQTIFLALEGALVLVFAQTGSLVGAIVVMIFFSLNVQAAEGATYGIVPYVDPASTGSI…
	ptri18950	Phatr3_J2032	597	MNTRNSSDGDESPSQAIYSRDEQDSALTVAMDTRGLEDRATVTFSVENDPSSIGVDDEGGTPATSIPPLEVHLDHGSYPPSPPSLSVDVESSVLVAPWRDPYQASPESIYERYDVTVDDAEADRATEIKIFSIRRPHMRAFHVAWFSFFWAFTIWFAPAPLLKEIQKTLGLTRKEIWTSSITNDITAIFLRILIGPLCDVYGARLPMAAVLVLASIPTAMVGLIQSAAGLSVTRFFIGIAGSSFVMAQFWPSRMFTRELAGTANGIVGGWGNLGGAFTQLLMGTILFPAFRNLYDGDSEKAWRVICVIPAAVAFLWGIAVPWISDDAPMGNYGEMKKRGAMDRILMTTALRQGAVVNTWILYVQYACSFGVELVMNNATVLYYTDEFGLSTEDAAALGF…
	ptri08120	Phatr3_J2171	597	MYNSKATRHSSFGTDDSSSRSNPNFQRSSPDHDGAQLTPASETAPFSYQKAMPKLTASADPLLLVAPRSYGDEQSRKDRPTCSSFQKGKQPDSNNDDEQEDWDQVLDAKKYSLLARSERFHIPFDPDRGYRGTALRYTSFARPHMRAFHASWICFFTSFFVQFSPAPLLPEIQRSLSLSRSDVWWTNACMMMGGIPMRFLLGPLCDQYGARTVMVTTVALVALPSALTGVVAVNLTSLTLIRTVLGAMDSFVPGQYWITCQFVREVGGTAMALAGGLGATGAGVTQLVTGSLVFPALRVWFDGDSDLAWRWSLVIPAILALFVAAFFYEYSDDCPLGNFTEVKQAGLMMERSAVDSFRAGVYNLNSWILFVQYAGSCGVDFTMCNGTALYFHYRFKQSI…
	ptri174720	Phatr3_J26029	478	MSDIDDKPTPVESGEPSEWKKYSSYHIKTDPDQDDKASEIRLCSFARPHMRAFHCAWWCFFIAFFIWFAIAPLLSEIRDDIGITKQDVWTSSIVGVGGTILMRFVMGPMCDKYGARVLFMLILCFASIPTACTGFVNSATGLAILRLFIGVAGATFVPCQYWSSRMFTKEVVGTANALCGGWGNLGGGVTQLVMGSALFPLFKVFFDGDSEKAWRTVCVVPAIVAMASGIMVYRISDDAPKGNYDEMKKHGTMPEVSAAASFRSGALNLNTWVLFIQYACCFGVELTMNNAAALYFKDEFGQSTESAAAIASIFGWMNLFARGLGGFASDKANAKMGMRGRIWVQTIFLALEGALVLVFAQTGSLGAAIAVMVFFSLNVQAAEGATYGIVPYVDPASTG…
	ptri115280	Phatr3_J54560	526	MASAAASPTAEQTAASRAESSREVLSGERLTAAETVPIASANSIHLSSILPRYSNYNVRVDKDRSDRALEIRLLSSQRPHMRAFYCATISFFAAFGMWFSVSPFLGIIGEELSLSRSQLWLSTICSDVATILSRFVVGPACDFYGARLPMAVVLILSSIPTALTGTVRSFAGLCAVRFGTGIAGSAFVMAQYWMGQMFCQEIIGTANAIVAGWGNSGGGVIQVLLGTGLYPFLKEASGNDEAWRFVFVVPAVFAIAVAIVIVKSSDDAPLGYYREMKRNGTMDLHHSTMMSGTTSRNAWLLAVAYACSFGVEITFNNAASLYFRDEFGASTSSAAALASIFGLTNLYARACGGIVSDLMNQHWGMWGRLSWGCIAIVIQGASIIAFGYADTLTSAVPLL…
	ptri20610	Phatr3_J40691	644	MLKGSRPPSASLKPRAIDDDDTDFSRKPKHRTVSHGCIESGPISPLSVAALIRPPTDFSLHDIKTQCAAATANDDSMGLNVDPGSLRMGCDDAPDKHRFPECCGREDGEEPTCRSLAQEVAFETCVATWPWQQESQELSLHGSESREQGCTDRGAPDSKYSVYRLQVDPTQEDRAVEIPLFSAARPHMRAFHLAWASFFVAFFTWFALTPLLSEVAETLDLSREFGPPSILAVASSALTRVVVGPLNDKYGARVTMCGTLLAAAIPTALSGVLVQDATSLYLCRLFIGVAGSAFVTCQYWTTSFFCKEIAGTANALAAGWGNVGGGVAQLVIGSIVFPLLKRISEDKSSPSECAWRWSVALPAVMSLAMAFAVVAFGDDTPKGNISKRRKQGLVEPVSA…
Fistulifera solaris	fso194600	fso194600	486	MEAESSTETGTRHSAGKSNWKKFHDYEVDVDPEQDDKATEILLCSSERPHMRAFHCAWWAFFVAFFSWFAISPLLPLIREDLGLTKKDIWTSSIAAVGSTILIRFILGPLCDVYGPKVLFSISLCTTAIPTAMIGVIQTKTDLIVLRCFIGLAGGTFVMAQYWGSRMFAKEVVGTANALIAGWGNLGAGVSQLVVGSYLFPLFEWLTGSSETAWRTVGIVPAFIAFVTGIVIYRISDDAPKGNYWELKKNNAFTNPVTIRSSFMTGSWNINTWVLFVQYAGCFGVELTMYNAAVLYFVDEFDQTTEAASAITSIFGWLNLFARGLGGFFSDASHYKYGMRGRLWTHTLFLLFEGVLVLLFASTSSLGMAVFILICFSLCVQAAEGTSYGIVPYIDPLNM…
	fso107570	fso107570	486	MEAESSTETGTRHSAGKSNWKKFHDYEVDVDPEQDDKATEILLCSSERPHMRAFHCAWWAFFVAFFSWFAINPLLPIIRDDLGLTKKDIWTSSIAAVGSTILIRFILGPLCDVYGPKVLFSITLCTTAIPTAMIGVIHTKTDLIVLRCFIGLAGGTFVMAQYWGSRMFAKEVVGTANALIAGWGNLGAGVSQLVVGSYLFPLFEWLTGSSEMAWRTVGIVPAFVAFVTGIVIYRISDDAPKGNYWELKKNNAFTNPVTIRSSFMTGSWNINTWILFVQYAGCFGVELTMYNAAVLYFVDEFDQTTEAASAITSIFGWLNLFARGLGGFFSDASHYKYGMRGRLWTHTLILFFEGVLVLVFASTSSLGMAVFILICFSLCVQAAEGTSFGIVPYIDPLNM…
	fso39940	fso39940	470	MAESGAATEWKKYSDYNINVDPDQDDKATEIKLFSFARPHMRAFHFSWFGFFMAFFVWFSAAPLLSEIRDDLKLTKKEIWSTSVIAVGGTILFRFMMGPLCDKFGPRIPFAGVLMFASIPTGLTGLAVDFKSLLIIRCLIGVAGCTFVMCQYWTTRMFVKDVVGTANATVAGWGNLGGGVTQLVIGSLLFPLFKIFYDGDSEKSWRTVCVVPAVVTFCAGLGMLFFTEDAPKGNYGEMKKHGTMPEVSAAVSFRAGAINFNTWILFIQYAACFGVELTMNNAAALYFKDEFGQSTESAAAIASIFGWMNLFARGMGGVLSDYGNAKMGMRGRILIHTLFLLFEGIFVIIFANTKSLAGAIVVMIFFSLCVQAAEGTSFGIVPYIDPPSTGSISGIVGGG…
	fso149110	fso149110	579	MALPPADNTTTDRIASEERARQLTLLEEERARTAEQWELCFADAHKASPLSKFDRYDLAVDHEAGDRATEIKLGSFARPHMRALHCAWVSFFLAFTVWFAPAPLLKEIQDTLGLSKKEVWTSSITSDCTAIFTRIVMGPVCDAYGARIPMALVLIVASIPTACVGLVQSATSLAIVRLFIGVAGSSFVMAQFWPSRMFSREIAGTANGIVGGWGNLGGGWAQLMMGSILFPLFRDYYDDSEKAWRFICVIPACFAFAWGCIVPFLTDDAPLGNYQTMRKTGSTDRIFLTTSLRSGATWNTWILYAQYACCFGVELVMNNASVLYYTSEFDLTTEKAATFGFLYGSLNIFARGLGGYLSDRLNMYAGMRGRLWLQTGLLLMEGVLIIAFASTKTLAGAVI…
Cyclotella cryptica	CC00G14410	CC00G14410	951	MAGKSVESHIQGSHHHLETGIDNGENTANAVPNEKFARRRRSSEADMSTNSCXGSVDSTNKQSVSLEDPVAVVESEVTGVASIAVDATGVHDGKVASGDGPSTSYAKSLIFDRGGSNSLFAAGKFYKHNNNYDDNTKKHVLQEPDEVSDISHSESESEEDYTRSGATPGLKRPRFSSHRNSHNLHTICSVITNASDHGSIHSLRENVDRLLMSSANSMGGGGGRTMTDHSRTNGRQCMQKSVSPTVARMLYXMGGGGGRTMTDHSRTNGRQCMQKSVSPTVARMLYDENYYKSSDWLRFVPRRNSSFAENDSFSSSQDHLSSALGSHSSPGMHQPHHSQGVPLTPDRYYRGFDNTRIRVGFHPGNARRTVVRRQENDHNLHGGEVTSHHGIMTAPPTCG…
	CC00G166720	CC00G166720	526	MTSLPTGEVGKILSISGFSRLLFLLLAVVSLFHGTLQAEIKKYQTYYVKVDPNQDDKATEIKLASFKRPHMRAFHFSWFCFFTAFFIWFAIAPLLPEISLTLGLSKQQVWTSNICSVAGTIIMRFINGPLCDKYGARILMGVVLAAASIPCACTGLVQNAAQLYILRFFIGLGGSTFVMCQYWTSSMFTKEVAGTANAIVGGWGNLGGGVTQLIMGSVLFPLFKAGGMSAEQAWRTVCLVPACVGVLMGLVTIKQSDDCPKGNYAEMKKNGTMAEVSASASFRSGAMNINTWLLFIQYACCFGVELTMNNAAASYFKATFELSTESAAAIASLFGWMNLFARGLGGFLSDKANYRYGMRGRLGFQTLCLVAEGLMVFIFANTKSLGLAIFVMVIFSTFV…
	CC00G74730	CC00G74730	497	MTSIPTGEAVIKKYQTYYVDVDPNQDDKATEIKLASFKRPHMRAFHFSWFCFFTAFFIWFAIAPLLPEISLTLGLNKQQVWTSNICSVAGTIIMRFINGPLCDKYGARILMGVVLAAASIPCACTGLVQNATQLYILRFFIGLGGSTFVMCQYWTSSMFTKEVAGTANAIVGGWGNLGGGVTQLIMGSVLFPLFKAGGMTAEQAWRTVCIVPACVGVLMGFVTIKLSDDCPKGNYSDMKKNGTMAEVSASASFRSGALNLNTWLLFIQYACCFGVELTMNNAAASYFKATFELSTESAAAIASLFGWMNLFARGLGGFLSDKANYRCGMRGRLAFQTLCLVAEGLMVFIFANTKSLGLAIFIMVIFSTFVQAAEGSTFGIVPYVNPPVTGSISGIVGAG…
Seminavis robusta	Sro4_g003070	Sro4_g003070	494	MVSSRKNSRATEIDSGAASNWKKYAHYDLEIDPEQDDKATEIRLCSFSRPHMRAFHCSWWGFFIAFFIWFAIVPLLSEIREDLDITKREIWNSTIANFAAVIFVRLILGPLCDKFGSRVLFAVVLCIAAIPAACTGVIQNARDLIILRVFIGIAGGSFIMCQYWSTSMFTKEVVGTANALTAGWGNLGAGVTQLIVGSFLFPLFKAIFSGTDNPSEYAWRYVSLVPAIVAFITGVVIYFISDDYPKGNTHELLKNGAKHEVQITTAFAAACSNPATWLLFIQYACCFGVELAMNSASALYFKDEFGVSTESAAAIASIFGWMNLFARGVGGFISDHANARYGMRGRLYTQAIMLAMEGALVLIFASSTSLAGGIITLVCFSLFVQAAEGSTYGIVPYVE…
	Sro29_g019240	Sro29_g019240	490	MRLEVPRKDGDDWKKYPQYELDTDPNQDDKAREIRLCSFSRPHMRAFHCSWWSFFIAFFIWFAISPLLSEIRTDLGLTKKQVWTSSIAGVGTTIGVRFLLGPLCDKYGARVLFSAVLCFASIPTACTGLIRSARDLIVLRSFIGVAGGTFVMCQYWTSRIFTKEVVGTANALVGGWGNLGAGVTQLVIGSFLFPLFKVFFDEDENASERAWRTVCIVPAVFAFTTGVVVFFISDDAPKGNYSELKRHGAMPEVSAVHSFARGSLNLNTWMLFIQYACCFGVELTMNNAAALYFKDAFGLSTETAAAMASIFGWMNLFARGLGGFISDLINFRMGMKGRIVIHTVMLFGEGVLVLIFANTESLGAAIVTLVCFSLFVQSAEGTSYAIVPYVDPPNTGSIS…
Fragilariopsis cylindrus	OEU08657.1	OEU08657.1	492	MLSPAISIDIDTGSPPESEWKKYQQYAIEVDPDQDDKATNINLYSMARPHMRAFHMSWWGFFIAFFIWFAIVPLLGEIQDDLGLTKEEIWTSYIAGLAGNIVFRCALGPVCDKYGARIPMAVVLCFASISTACTGLVNSGTGLAVLRLFIGTAGGTFVMCEYWVSCMFCNETVGTATAVVGGWGNLGAGVTQLFVGAGLFPLFRLFFDGDGSKAWRYVSIIPAFIAFCTGIMIYFVSDDAPKGNYSELKKHGLMKEVSTTTSFRQSASNVNTWLLALQYAVCFGAELTLSNAAGQYYRDEFDLSIESAAAIASIFGFTNLFARGTGGFLSDLGNSHMGMRGRLLAQAGCLVAAGITVLIFAQMDSLIYDVSIMILFSLFIQAAEGTTYGIVPYVDPATT…
	OEU08656.1	OEU08656.1	477	MTAHPFAESMVQCLQEREQEWKKYEDYNIEVDPDQDDKATRIKLGSLKRPHMRAFHMSWWGFFIAFFIWFAIVPLLSEIQDDLGLTKQEIWTSYVVGVSGTIVMRFILGPVCDEYGARIPMAAVLCFASIPTACTGLVENASDLNTIRFFIGSAGGTFVMCQYWASCMFANEVVGTANALVGGWGNLGGGVTQLFVGAGLFPLFKMLFDGDAHKAWRYVSIIPAFVAFCTGIMIYFVSDDAPKGNYTELKKHGQMANVSAAASVRQGASNFNTWILFLQYAACFGVELTMNNATALYFKDKFDLSTESAAAIASIFGFMNLFARGLGGFLSDKGMGHMGMRGRLLAHTCFLVMGGILLIIFAQANNLIFAVAFMVLFSLFIQAAEGTTFGIVPYVDSSA…
	OEU08617.1	OEU08617.1	495	MSELKTEVDAGAPQEWKKYQEYTIEVDPDQDDKAKNIKLCSFARPHMRAFHMSWWGFFIAFFIWFAIAPLLSEIKEDLGLTKQEIWTSSIVGVGGTIIMRFILGPACDKYGARIPMAVVLCFASIPTACTGLVNSATGLAVLRLFIGSAGGTFVMCQFWSSRMFVKEVVGTANALCGGWGNLGGGVTQLVMGAGLFPLFKYFFDGDASKAWRYVSIVPAIVAFGTGIMIYLISDDAPKGNYSELKKHGQMADVSAAASFRQGAFNFNTWILFIQYACCFGVELTMNNAAALYFKDKFDLSTESAAAIASIFGFMNLFARGLGGWASDKGSAYMGMRGRLWAHTICLVIEGILVLVFAQTNTLGAAIAVMVFFSLFVQAAEGTSYGIVPYIDPPATGSIS…
	OEU12046.1	OEU12046.1	523	MIGHSVVIETQIIVCGFLDSKATKLNKSITMMSEVDAGAPQDWKKYQRYSIEVDPDQGDKATFIELGSFKRPHMRAFHMSWWGFFIAFFIWFAISPLLSEIKIDLGLTKQEIWTSSIVSVAGTIAIRLVLGPVCDKFGARIPMAVVLCFASIPTACTGLVNTATGLAVLRLFIGSAGGTFVMCQYWSSCMFSKEVVGTANALVGGWGNLGGGITQLVMGAGLFPLFKWFFDGDASKAWRYVSIIPAIVAFGTGIMIYLISDDSPKGNYSELKKHGQMANISAAASFRQGAFNFNTWILFIQYACCFGVELTMNNAASLYFKDQFDLSTEAAAAISSIFGFMNLFARALGGLMSDKANAYIGMRGRLWAQTICLVAEGLLVIVFAQTNSLGAAIAVMIFF…
	OEU06967.1	OEU06967.1	544	MEYKKYSEYALKVDEQQDDKAIEIKLCSLARPHMRAFHCSWWGFFVAFFIWFAISPLLSEIRDDLQLTHEEIWTSSIAGVAGTIFMRVILGPACDKWGARIPMAVVLCACSIPTACTGFVNSALGLSVLRLFIGCAGGCFVMCQYWTSRMFAKEVAGTANALVGGWGNLGGGVTQLVVGAGLFPLFKYIFDGDASKAWRTVSVIPAVLAFASGIIIYKISDDCPKGQFSQLKKHGCMIERSAVSFFREGVCNFNTWILFLQYACCFGTELTMNNAAALYFKDKFDLTTETAAAIASIFGWLNLFARGLGGYTSDKANAYCGMRGRLWLQTFLLVGEGALVLFFAQTESLMSAITVMVFFSLFVQAAEGSTYGIVPYVAPPTTGAIAGIVGAGGNTGAVL…
Thalassiosira oceanica	tho144460	tho144460	416	MRVCSSAHEIKVDLNLSTQDIWTTNICAVSFDICMRFVFGAVCDKYGARIPMGVVLMLASIPTACIGLVNSLTGLICIRLFIGLAGSTFVMCQCWTTRMFTKDVVGVANGLVGGWGNVGGGATQIVMGTFLFPLFTSLYDGDKTKAWRHVTLVPAAVAFCTGMAVIRFSDDCPKGNYRELKKSGEMPEISAAASFRGGAVDFNTWLLFIQYACCFGVELTVNNAAVSYFVYRFELSIESASAIASVFGFMNLFARGLGGYASDKANARLKMRGRILVQMGLLVLEGVFIFIFAEMKNLAASIVLLTVFSICVQGAEGSTYGIVPYVNRVSPGAVAGIVGAGGPTGAVLFGLIFRSLPENPELGFRIMAGIVVGSGVICLLFNLKGHQGLIFGKESTLKA…
Thalassiosira pseudonana	THAPSDRAFT_39592	THAPSDRAFT_39592	485	MASWDSKYETYACRVDQSQEDRSVEIPLFSMARPHMRAFHFAWLTFFFVFLAWFSITPLLSEVQKSLDLTKEQLWTSSIFSVAGGLVTRCLAGPFCDIYGARLISAAILFVCGIPTMFTGLVNSSVGLSVLRLIVGIGGSAFVTCQYWTSTTFTMEVAGTANALAAGWGNLGGGVAQILVGTILFPLFKLIYKSAGTAMDPAELSWRTCCIIPGLICSCFTFVVLRHSDDSPKGNYRKRKRLGLMQKDSAMHHLKAAVCDHNTWLLLIQYGCCFGVELTTTNAAALYFKEEFELSTESAAAIASTFGWMNLFARGLGGFLSDVSNAYRGMRGRLVWQFVCFALEGAFICAFSKANSLAGAIIALMTFSLFVQGAEGSTFGIVPYLNPNLTGTVAGIVGA…
	B8BUY5	B8BUY5	482	MSEVQSGQATEIKKYQEYFVKVDPDQDDKATEIKLLSFKRPHMRAFHCSWMCFFTAFFIWFAIAPLMSEVQLTLGLSKQQIWTSNICSVAGTIVMRFINGPLCDKYGARILMGVVLFAASIPCALTGLVNDATSLSILRFFIGLGGSTFVMCQYWTSRMFTKEVAGTANAIVGGWGNLGGGVTQLVMGSVLFPLFKLGMSAEQAWRTVCVVPAIVGMIAGIVTVKVSDDAPKGNYSEMKKNGTMPEVSAAASFRGGAMNLNTWLLFFQYACCFGVELTMNNAAASYFKTKFELTTESAAAIASIFGWMNLFARGLGGFASDKANAKMGMRGRLAWQTLCLVMEGVMVFIFANTNSLGVAIFIMVIFSSFVQAAEGSTYGIVPYVNPPCTGSISGIVGAG…
	B5YNF5	B5YNF5	489	MSSAVSSGQAEIKKYQEYFIKVDPDQDDKATEIKLLSFKRPHMRAFHCSWICFFTAFFIWFAIAPLMSEVQLTLGLSKQQIWTSNICSVAGTIVMRFINGPLCDKYGARILMGVVLFAASIPCALTGLVNDATSLSILRFFIGLGGSTFVMCQYWTSRMFTKEVAGTANAIVGGWGNLGGGVTQLVMGSVLFPLFKLGMSAEQAWRTVCVVPAIVGMIAGIVTVKVSDDAPKGNYSEMKKNGTMPEVSAAASFRGGAMNFNTWLLFFQYACCFGVELTMNNAAASYFKTKFELTTESAAAIASIFGWMNLFARGLGGFVSDKANAKMGMRGRLAWQTLCLVMEGVMVFIFANTNSLGLAIFIMVIFSSFVQAAEGSTYGIVPYVNPPCTGSISGIVGAG…
Cylindrotheca closterium	CAJ1962845.1	CAJ1962845.1	489	MANSVQVEMNPNALENERQDEEDQREWKKYRRYPLDVDPDQGDKSKEIMLCDFSRPHMRAFHCSWFAFFVAFFIWFSIGPLLPEIRKSLRLTKEDIWNSNIANVAGTVIVRFILGPLCDKVGPRVLFTGVLCFAAIPTACTGLIQNSLGLILLRLFIGVAGGSFVMCQYWTSIMFTKEIVGSANALVGGWGNLGAGVTNLILGTALFPLFKEIFKSNDNPAEAAWRTVCIVPAIIAFGTGIMIYRISDDCPKGNYKELKEHGTMQEVNAVQSFCKGSFNFNTWVLFIQYACCFGVELTMNSAAALYFHDKFRLTTEDAGTIASLFGWMNLFARGLGGWASDVLNMKWGMRGRIFAQFAFLLLEGALVLFFAHSDSLIGAINVMVFFSIFVQAAEGSTYG…
Triparma columacea	A0A9W7G594	A0A9W7G594	536	MVDVPGVNLEPNEEIAVDGFVEKGSPLSQRKDATYNKFDGVYPSIKTDPVTCKATEIKILSCARPHMRGFHISWFSFFLAFFCWFSITPLLSTIKEPAPVGLGISKEDIWTSSIVAVCGTIIMRLLLGPMCDKYGARITMAVVLVMGAIPTGLTGTINNATDLIIIRLFIGVIGSAFVMCQYWTTTMFTREVAGTANAIAGGWGNLGGGVTQLVMGTVLFPLFKLGMSPNDAWRSVCAVPAAFVLVWAGVMLFISDDAPKGNYAKLKRVGAMSKVSASTSFKAGGSHLNTWLLFVQYACCFGVELTMNNAAALYFRDTLGESVESAAAIASIFGFMNLFARGLGGWASDKLNQKYSMRGRLWVQMVLMMLEGAFIIVFSRTNDLAGAIITMTIFSVFVQ…
Ectocarpus siliculosus	Ec-19_004130	Ec-19_004130	457	MSDWKKYDSYDVPIDPKQQDKATMFKLYSFRRPHMRAFHFAWFGFFMAFVSWFAFAPLMKEIKADLGMTKLEVYNANISSVSSTVLSRFIVGPLCDTFGARIISSTLLIMGCIPTAFAGLVNSATDVAIIRFFIGVMGATFVCTQFWSSQIFAKEFVGTANATTGGWGNLGGGVTQILMVGIWNAFKTGYDSETAWRLSFLVPAAIVFCVAVGQLFLADDCPKGNYKELEAHGAMTRKSSAVSFRKGYLNVNSWLMFLQYAACFGVELTVNNVAANYFSDEFDLSTSKAGLVASLFGLMNLFARSLGGIWSDFLFAKFGGGVTGMRGRFFAQWTALLWEGCFLFLFTFMNQLGAAIPVLILFSVGVQMAEGTSYGIVPYIVPDATGAVSGIVGAGGNFG…
	Ec-19_004180	Ec-19_004180	457	MSDWKKYDSYDVPIDPKQQDKATMFKLYSFRRPHMRAFHFAWFGFFMAFVSWFAFAPLMKEIKADLGMTKLEVYNANISSVSSTVLSRFIVGPLCDTFGARIISSTLLIMGCIPTAFAGLVNSATDVAIIRFFIGVMGATFVCTQFWSSQIFAKEFVGTANATTGGWGNLGGGVTQIFMVAIWNAFKTSYDSETAWRLSFLVPAAIVFCVAVGQLFLADDSPKGNYKELEAHGAMTRKSSAVSFKKGYMNVNSWLMFLQYAACFGVELTVNNVAANYFSDEFDLSTSKAGLVASLFGLMNLFARSLGGIWSDFLFAKFGGGVTGMRGRFFAQWTALLWEGCFLFLFTFMNQLGAAIPVLILFSVGVQMAEGTSYGIVPYIVPDATGAVSGIVGAGGNFG…
Tribonema minus	A0A835YQD5	A0A835YQD5	479	MSQTQLPSTVWKKYDSYDLDVDPKQDDRATEFKLSTFSRPHMRSFYISTFSFFMAFACWFSFAPLVAEGTVKTDLKLTPDDISNANIAALSSTVIARMILGPLCDAFGARIVMAGLLFFGAIPTFFQGLVQDATGLAVCRFFVGFLGATFVANQAWSSAMFGKNVVGRANATSAGWGNLGGGVTHLIMVGLYEGYKKIMSTEMAWRVSFIVPAAIVMLCSFATFLFADDCPKGNYNELIKHSAMVRKSSKKSATSALQSPNSWILALHYGCSFGVELIVFNVSTTYFVKGFGMTLPKAALVSAAFGFFNIFSRPGGGWLSDTMNQKFGAGSTGMRGRLIVHFILMLCSGCMLLAFSFQNHSLGGSIACLIAFAICMQAVNGSTYSIVPYVAPEATGAVS…
Aureococcus anophagefferens	F0Y6A2	F0Y6A2	484	MPPTTELAAPERAPALPTTDEQKYPCVTGADGVPRISGVAVDPAQGFKATELQLCTLKRPHMRAFHFQWLSFFVAFVVWFAYAPLLVVIREDLRIAKRGIWLSNICNVAACVVARFVVGPLGDTYGAVKVQTGLLVFAGACTLLAGTVQTLVQLCALRFFIGVGGATFVITQLWSSEMFATGVVGTANAVTGGWGNCGGGFTILVMGLLYEALRDGGLSDEQAWRRAFFAPGAAVLAVAAAMRVSADECPRGTLDDAAAAGARAKVTVAASTRGGFANANSWILGVQYAACFGVELHVNNAMAMYFYDRYGLSVGTAGTLASLFGWMNLFARGLGGLASDAANRRLGMRGRLLVHTAYLFAEGAILVAFSYVDALAPAVAALVCFSICVQAAEGTTFAI…
	A0ABR1FU65	A0ABR1FU65	538	MSSLESGKGGDVVQHPKAQYKFTETSPGTWKIGSMPVDPHQGWKAKEIQLFSFQRPHMRGFHFAWSSFFARRAASPRDFDASADDPAERSTAMLRPRDAPSSTPSHPATPRPAAPGRRAAPPPAPPPRPRPRPRAQMAFVCWFAFAPLMVLVRADLGMTIKGVFTVNVCSVASTVLTRFAVGPLCDKVGPKLCQSVLLAWISVMTLVGMSVNSQWSLGIVRFLIGMGGGTFVVTQFWTTQLFCHEIVGVANATSAGWGNLGGGVTQLLMVSIYGFFFNTVGLGSETSWRVSFVVPAFITGTLAVSMWLLGDDSPQGDLNYLYAEGVLERKTAKDSAKVGFSNINSWILGIQYACCFGVELHINNTAALYFATVDSFGIGVIDAGAIASIFGWMNLFARS…
Pelagomonas calceolata	A0A8J2SAW6	A0A8J2SAW6	533	MSNPARIGQEAPDLKTPSSPSRITPTRSLDDDAEHQMTKSEPPAPKYPYAVDEAGVARVGYVAVDLGQHNKATELQLWPLFGTKLTFARPHMRAFHFQWLSFFVAFMAWFAYAPLLVIIRQDLDISTRGIWLSNVCNVAACVVARFVVGPLGDKHGAVRVQAGLLTFVGVCTLFSGLPKNLAELCVLRFFIGVAGATFVITQLWTSEMFAKNVVGLANALTAGWGNCGGGFTILIMGYVYEGLRSAGLSRNQAWRNAFYFPGCIVLVVAAALYAYSDECPQGTLRDAIRAGTRQRQTMRKSARDGLKNLNSWILFAQYAACFGVELHVNNAMAMYFYDEYGLSIGTAGLVASLFGWMNLFARGLGGYCSDLANTNCGMRGRLAVHGVSLLAEGLVLVCF…
	A0A6S8R2E0	A0A6S8R2E0	491	MGKGGEMNTGKGDESGGYENPNYPVVIGEDGVPRIGACAVDPLQSFKSTELQLWPIFGNKLSFARPHMRAFHFQWLSFFMAFMVWFAYAPLLVVIRQDLNIAKKGIWMSNVFNVAACVVARFVVGPLGDVYGSVKVQTALLAFCGICTFFAGFVNSLAELCLMRFLIGVGGATFVITQLWSSEMFAKNVVGAANAMTGGWGNCGGGMAIMIMGYIYEGFRDEGMSQENAWRRSFYIPAVAVMLVSVCMFFFSDECPSGKLSDALAAGKREKVTVKESTRGGFTNLNSWILFVQYATCFGIELHINNGMAMYFKDTYPVSLATAGLIASLFGWMNLFARGLGGYFSDLANAKLGMQGRIIVHTLYLLAEGAILVIFSRVDSIAHAIITLVLFSCCVQAAE…
Chrysophaeum taylorii	A0AAD7XLW2	A0AAD7XLW2	486	MTDAMKAIEMGEEEKMEVVQHDEALYKAVETEAGVWKMGKMPVDPHQGFKAKEIQLFSFARPHMRAFHYAWCSFFVAFTCWFAFAPLMPVVRPALGMNLKQVFAVNIASVASTITTRFIVGPLCDKVGPKRCQTFLLAWITVFVLLGASVTTVWGLGLIRFMIGFGGATFVVTQFWSSQMFAAEIVGVANATTAGWGNLGGGVTQMLMVGVYSFMLNVVKVGKNDSWRLSFIVPAFIASVVAVGMWFSSDDSPRGDLNHLYAAGVLQRKTAKDSMKVGFSNINSWLLGVQYACCFGVELHVNNIAATYFAIGEGFHVGVVDAGLIASLFGWMNVFARSSGGFFSDYGNKVAGMRGRMWAHTICLFFEGLFLIVFSRMKTLPGAIPCLVVFSFFVQASEG…
Phytophthora ramorum	KAH7499322.1	KAH7499322.1	559	MDYSTSFAPQWRVPSRSNSRQAPERFAPTLQELGTYPANRTERARTITVVDLELPESKPDTASYQVASSTVSHRRRDFHHRVNSSNRPSFSLFTDPLQADKATEIRLFSVARPHMRAFHLAWLSFFVAFFGWFSIPPLMPTIKKQLKLTQAQVDNSNIISLASTIVGRLLVGPLCDRYGARSVQAALLVIGAIPVASAALATDYVGFMCVRFFIGLVGCSFVSTAYWTSSMFSKEVVGSANAIAAGWGNMGAGATYLITPLLFDLVTVHGDISDNVGWRVTLLFPALVMILVGVCTYLFSDDCPQGNYVEMKKTHVMAERPKGELLRGFMTVAKQPVAWILAFQYACSFGVEIQVHNVLSLYYFEDFKKSGCNPAVDADSCRLLSQTEASLISSCFGLM…
Phytophthora fragariaefolia	GMF43258.1	GMF43258.1	570	MVYHHNHDFSYTPQWRASPRSNSRQPSARSARDCFAPTLQELGSCPPPENRRERTRTITVVDLELPESKRDSTSYQVAVSTASHRHQEFHHRVNSSNRPSFTLFTDPLQADRATEIRLFSFARPHMRAFHLAWISFFVAFFGWFSIPPLMPTIKKQLKLTQAQVDNSNIISLASTIVGRLLVGPLCDRYGAHIVQAALLVIGAIPVASASLAVNYVGFMCVRFFIGLVGCSFVSTAYWTSTMFSKEVVGSANAITAGWGNLGAGATYLVTPLVFDLVTLHGGVSDNSGWRITLLFPALLMVVIGVCTYFFSDDCPQGNYIEMKKTHVMAERPKTDMVRGFLTVAKMPVAWILAFQYACCFGVEIQVHNVLSLYYFEDFKKAGCEPATDEDSCRLLSQTK…
Aspergillus nidulans	ANIA_01008 (also called crnA)	NRT.A	506	MDFAKLLVASPEVNPNNRKALTIPVLNPFNTYGRVFFFSWFGFMLAFLSWYAFPPLLTVTIRDDLDMSQTQIANSNIIALLATLLVRLICGPLCDRFGPRLVFIGLLLVGSIPTAMAGVTSPQGLIALRFFIGILGGTFVPCQVWCTGFFDKSIVGTANSLAAGLGNAGGGITYFVMPAIFDSLIRDQGLPAHKAWRVAYIVPFILIVAAALGMLFTCDDTPTGKWSERHIWMKEDTQTASKGNIVDLSSGAQSSRPSGPPSIIAYAIPDVEKKGTETPLEPQSQAIGQFDAFRANAVASPSRKEAFNVIFSLATMAVAVPYACSFGSELAINSILGDYYDKNFPYMGQTQTGKWAAMFGFLNIVCRPAGGFLADFLYRKTNTPWAKKLLLSFLGVVMG…
	ANIA_00399	NRT.B	497	MKPTQVLRLAVAAPDVNPQTRKARSIPVLNPFDLYGRVFFFSWIGFLVAFLSWYAFPPLLSVTIKKDLHMSQDDVANSNIVALLGTFVMRFIAGPLCDRFGPRLVFVGLLICGAVPTAMAGLVTTPQGLIALRFFVGILGATFVPCQVWCTGFFDKNIVGTANSLAGGFGNAGGGITYFVMPAIYDSFVHDRGLTPHKAWRVSYIVPFIIIVSIALAMLFTCPDTPTGKWADREKTSGQSIVDLSSTPNASSANSINISSDEKKAVHPEVTDSEAQVHVRAGQIESSDAVIEAPTIKRYLSIALDPSALAVAVPYACSFGAELAINSILGAYYLLNFPLLGQTQSGRWASMFGLVNVVFRPMGGFIADLIYARTNSVWAKKMWLVVLGLAMSGMAILIG…
Funneliformis caledonium	CAG8440936.1	CAG8440936.1	445	MVKLLANPLPIDPVTQKADAINIFSVQRPYMRAFHLSWFSFLTAFTGWFAIAPIMPAIKKDLNLTVSQVGDSNLTSIASTIIFRVIIGPLCDRFGPKRVMAILLAAGAIPVGLSGLANNASEFITLRFFIGIIGATFVPCQFWTTQMFSSSVVGSANALVGGWGNMGAGVTYVIMPFVLEGILSSGVSDHNAWRIALVVPAGLCLVVGLMCLLLSDDCPQGDWSRRGLSIEQSTDVEAHEVFHDVSEKKNANKVEKKENDAASNYSDTNAPAQKSTRPAIGMFFFALKNPNVIILMFMYACSFGIELAVDNVIGYFFYEHFNLSLKMAGLIGSLFGLMNLFSRATGGFLSDYFYKRSGIRGRLLACCGSVFGIVPFVDPTIVGAISGLVGAGGNIGGLI…
Funneliformis mosseae	CAG8566883.1	CAG8566883.1	467	MVRLFANPLPIAENQKASAINLIKGARPHMRAFHFSWLSFLTAFTGWFAIAPLMTSIRKDLKLTPDQIADSNISSVSSTIIFRIVVGPLCDRIGPRRVMSVLLMVGAIPVGLSGLVQSAEGLIAVRFFVGILGATFVPCQFWTTHMFDSKVVGSANALVGGWGNMGAGITYVLMPLIFEGFNQSAGLSESLSWRVTLIVPAVLCFIVGLCDFLFTDDCPKGDWLHPTVPLEVHKASAEKKDDVTTIEDSEKQVHRDTPPRPGAKQFFMALKNPNVIILMFMYACAFGVELAVDNVLAVFFHDHFNISQKNAGLIGSLFGLMNLFSRATGGFLSDFANEKFGIRGRLLIQFVILFMEGLFLFIFRFTLRNLGEAIVILILFSYFTQACCGTSFGIVPFVD…
Guillardia theta	L1IPT0	L1IPT0	597	MDQRIDREQAKHEGKASPDTEEQHTHEDAIFHDTSGQAHHGPGYVNGRKTKIDLLSLKRPHMRAFHASWFAFFICFTMWFAIPPLMVTIKKPPCLSADSPVCQQCAINFPDPLALGKDKICAQCAPYDDRVGAGCGGLGLSASDITTSNVMSVSGTLIIRIFIGPIADSYGVRRTYSVLLILLSIPGFCAAAVTNLSGLLAVRFFISLVGGSFVLTQLWTSLMFHTNVVGLANATSAGWGNLGGGASLAIMGTVFASFKSQGYTNNQAWKYTLAWPPSLLFITGIVILFFTDDSPEGNFCDMRKDKEEKAKDGKSDGVKNLTTEEAILASGGEPTNIAQKSLVLAAKNWNCWILFACYAFSFGVELVVNSNMPLYLSQAFTLTQAQGGMAASLFGLCNL…
Rhodomonas sp.	A0AA48QYZ0	A0AA48QYZ0	633	MTMWTDADWDKPGYVNGKRDHLFVKKTSAGAVKCTLFNFKRPHGRAFHVAWFAFFACFIMWFAIPPLMVTIKKPRCGDTSSDLCMKDCVAGGSEFLRIYEATAGVAEDDLAKLYKDKQCAKCFPHKGGKGMGCGGIGLDKNQILVSNVVSVSGTINIRVLIGPFADWAGVRITYSALLVIFSIPGFLASTVTTYEGLVCVRFFISLVGGSFVITQLWTTIMFHSNVVGLANATSAGWGDLGGGAALAIMGQVFTAMKKSGLSNDQAWRRSLAWPPAVLFATGLFAYFMTDDCPYGNYSEMKKRKAEEPAAVDDGSDLQGGAEPVSVAGRSLRVASVNWRTWVLFLVYAFSFGVELVVNGNIALYFSQAFDLSQGDGGLAGSLFGLFNLFARSLGGWMSD…
Cyanidioschyzon merolae	M1VBA4	M1VBA4	568	MAEGAGQPVPTALDEKEILLRDDTLDSSLGPSRPNSKEWKDLEVESVAAPLYSYRLPVDALHRARRLEPWRFDRPHMRAFFFAWSSFFIAFFGWFAVPALLPSISSDKALDLTKANKAHSNAIALSGTVFMRMVTGALVDRFGPRRVQALLLAVFSIPVYLFGTVYNFASFATARFFIGGLGATFVVTEYWCALMFSRNIIGTANAVAAGWGNAGGGATNALMPQFYNLMKVFGLDEEKAWRVVMVIPGTMALIWAVVLFFFSDDCPDGDYKNLYRIGNLRPISALEAFARAARNPRTYVLFCLYASSFGVELTMDNVLATYFNKVFNLDQSIAGVAAGLFGLMNLFARAVGGIGSDLIARRYSMRGRVLWLFANLVLEGVFCLVFSRMTTIGAAIPTL…
Galdieria sulphuraria	M2WV78	M2WV78	622	MAAKEETENFFTGLTKGLSKEEARIYSTDADLFSSDCCHTESSRCPEFKLPVNPASKATKINLLSIARPHMRAFHFAWLSFFLSFFAWFSIPPLVTTIEQFDHLSPGEKDNTDILASAGTVLARLIIGPLADEYGPRTMQLTTLTVFSIPVFLTGATFNYASLAVCRFFIGMVGAAFVVTEFWTNLHFAPNIVGLATSTTAGWGNAGAGVANALMPQIYNLFQDFGLDKDKAWRACYIVPGILLWIVGLNLYFFSDDCPRGNYKELIASSERRKVPFLQALKRASFNYVAWLLFIAYAISFGVEVLLNIRLSSYFQSRFSVIQSKAGLAAGLFGLTNIFARTLGGVCSDMSAKYFGMRGRLWSLFLFLILEGVFCLVFYEMSGFGSSIGVLVPFSIFVQ…
Porphyridium purpureum	A0A5J4Z534	A0A5J4Z534	506	MASDVDVNERVGSAGAFVDDERYGPQPIDPETGERLFRLPVDEKHRAMKLEPWRFDKPHMRAFFFAWSAFFTAIFGWFAVSPLMTTIRQSTELGLWNTETNTPNKTAIGNSNVIAVSGTVLMRLIIGPICDRFGSRVPFVTLITVFSLPVYLIGTAFNYASFCTARFFIGFLGGTFVITQFWTTQMFSPVIVGTANATSAGWGNLGGGVTNALMPQFFNLMKAFGLNDDKAWRVVMVIPGTMCVAIGLCLYFFSQDLPDGQCKDLHASGALQKTDALKSMKRASQNVRSWILFALYAGCFGVELIMNANLSTYFQDEFSVDQGTAGLIASLFGLMNLFARSLGGISSDFLSRRFGMKGRLIVLFLTELIQGLLLIGFSRVTSLGAAIPLLVLFSSCVQM…
Chondrus crispus	R7QFV5	R7QFV5	501	MTTPKDANPDTNAQPAPAEPTHTFALPVDENNKATSIKLWSVKRPHMRAFHFAWSSFFLAFFGWFALAPLQKGIRDSPRTPWLNGDNFKAQNIISVAGTLLMRLAVGPFCDRFGPRLAQSILLGVFSLPVFLVGTSQSYAQWTTARFFIGFIGATFVVTQFWTSLMFSGNIVGTANATSAGWGNLGGGVTNALMPQIFKGIRRSIGFEPSGLVDSDGKEVKSDSQLDAENKAWRYSQIIPGGALIIIALSLFFLSDDLPEGNYADLHKAGTKEKTNPFVAMGRAARNWRVWILFLLYAGCFGVELLMNQNLATYFQEQFDVEAGLAGLLAGLFGLMNLFARSLGGIFSDVMAKKFGLRGRLWAFFSVQLIEGLLFVGFSRLRGNVGVAVPVLVLFSLFV…
Gracilariopsis chorda	A0A2V3J3W7	A0A2V3J3W7	488	MASTTDPAAAPVEDVPTTEDKYQFSLPVDDVGKAKVLRIFSIRRPHMRAFHFAWFSFFLAFFGWFALAPLQKGIRDAGFIDGLTNGSRFKTQNIIAVLGTIIMRLAVGPFCDRFGPRTAQSLLLSIFSLPVFLVATATKYWQWTTARFFIGFIGAAFVVTQFWTSIMFSSNIVATANATSGGWGNLGGGVTNALMPLVKKGMTKAAGGNENRGWRLSMIFPGIALVATSIAMFFLSDDLPQGNYADLLKEGKKKKTNPFKAMGKAATNWRVWILFLLYAACFGIELVMNGNLATYFSDDKIEAFGLDESTAGLIAGLFGLMNFFARSVGGILSDVMAHKFGMRGRLWAFFFVQLCEGIMFVVFSRIRVLGGAIPALIGFSLFVQMAEGCTFGVVPFVDP…
Pyropia yezoensis	B5BP44	B5BP44	479	MSSRESSDAAEPAAAPAPARQFHLPVDEKNRATKLVIYQFSRPHMRSFHFAWLSFFLAFFGWFALAPLLSTIKEENTWLDDDSALDSNIIGVAGTVMMRFIAGPICDRFGPRITQTTLLTVFSIPVFLVGTARSFATFALARFFIGFIGAAFVVTQAWTTIMFAPIIVGTANATSAGWGNLGGGVTNAIMPLLFKGIDAGLNNPDRSWRVVQVIPGIALVLCGVSLFFLSDDCPEGNYKDLIKAGTRTKTNPWLAFFRASKNYRSWVLFVLYAMCFGVELIMNGNLASYFKQEFALSQSVAGIIAGLFGLMNLFARSIGGIVSDVAAKKYGMRGRLWAFFVILFCESLALIGFSRIGKIGIAIPVLIVFSSFVQMAEGATFGIVPFVDPEATGAVSGIV…
Emiliania huxleyi	A0A0D3KTC6	A0A0D3KTC6	513	MPATLESIEAEIATLHETLESQGLNSRGVTDIFGRKFSLPVDDEHKAKKLGLTQIFCNFSNPHMRAFHTSWFGFFSSFFSTFAAAALIAYIGPDLNLTAEDKGNAGIAAVAGTIFFRLAMGYICDKVGARRGLGTLLLLVTPPIICFIIPGVIVNAGGFIAARCVIGWGLATFVACQTWCSQQFSKSVVGMANATAAGWGNLGGGVTNLTMPYIFLIMMSFANDDVNKAWRLCYIVPLVLHVVGAAAVFTARDLPDGNYAELEKSGAKQKTDSKVVLVTGVTNINAWLLTLTYGFCFGVELTMNNVAAGFFYNYQGVTPQLAGIAASMFGLMNIFARSLGGLLSDFCNARFGMRGRLWSCWIIQTIEGVMCCILGSVTADMSAPYPSTGPKYPAFVEIP…
	A0A0D3KQY4	A0A0D3KQY4	537	MSAEEYELLKAEVATLHETLEGKGMNSKGTKDVFGRLFPVPVDEEHKSTVLFSVMFNGIVPNFPQPHMHAFWAATFGFFSTFFSVFAPAALMPYLKKSKEDGGLDLTPDDIATSGSFAVAFTIVMRVLAGPLCDVFGARWTFFGLLWLGIPGIIVLAFAESAQALWAARSMIGLSLASFVTCQVWCSQMFTKKIVGTANATAGGWGNLGGGVTQLVMPQIMLGFLSATDNDIDRSWRLCMIVPAALHVISSIAVITGRDLPDGNYRELEKSGVKEKKNGFKTFAIGVSNVNTWILTIGYAFCFGVELTMNNKAVNYFYTYYAVTPQIAGILGSCFGLMNLFARSWGGILSDAMNVRYGMRGRLWSMWVVQALEGMMCIIMGQECVRNQGTLGVTMVVMV…
Prymnesium parvum	A0AB34JQH5	A0AB34JQH5	616	MQVEEKLKTLEEEITALHTVLEGRGINSRGATDIFGRPFSLPVNAEHKATVFNAFTLLSVAQPHMRVFWAATFGFFCTFFSVFAPSALGPYLKKPREDGGLDLDPETLSTAGNLAVSGTIVMRVIAGSMCDLFGVRRTFIFLLLVAIPGMIILMTADGSAGFILGRFIIGLSLATFVTCQVWCSQFFDRRIVGQVNATAGGWGNVGGGITLLVMPEIMAMFLEVADEGKTEGEKIDWAWRMCFIIPIAMHLLASLFIMTGRDLADGSYSELETSGAKQKAGKSKILNGLGLAAVGFSNTNALIMMLTYGLCFGVELTMNNKLTLFFNRYYAQPPKTASQLGACFSLMNLFARSWGGILSDYVAVKGGIRARITAMWVIQSLEGIFCIVLGILTFNMKSP…
Chrysochromulina tobinii	A0A0M0J3U1	A0A0M0J3U1	516	MPSVEELEKEVDRLHDLAESKGINSRGTKDIFGNVFPYPVNAEHKSKVFTTVIWTCKQPHMRTFWAASCGFFATFFSCFAPAAIGSYIKRPAPEGLDLTAEELVLGGNLAVTGCILMRLVAGVMCDRMGARKTFAIFLAVGCPGMILMMCATTPGHFIGARLLIGLSLATFVPCQVWVTQFFDKKVVGGATSTAAGWGNAGGGFTLLIMGQLMLFLRDSTGDISLSWRVCFILPLVMHILSIIFIMCCRDLPDGSYKDLETSGAKQKAKGKLGGDVAIIGFTNVNAWIMCMTYGLCFGIELTMNNRLTDYFENYFGLPNEQAGPLGATFSLMNLFARSWGGLLSDWCAARWGLRGRLWAMWIMQVCEGLMCIATGAVTMNYDGPHMPKYNPIKDGLPTS…
Diacronema lutheri	A0A8J5XD47	A0A8J5XD47	486	MSSPSKYAVQVDKENKATEIKLLNFSRPHMRAFHYAWLSFFLAFTGWFALAPLTPIVRVSLGLCENGDWNDFSSPRECICGARCKEAIGNANTVSVAGTIGMRLLVGAWAETYGPRFSQAFMVMLFSIPLALAGAVSNGASLAAVRFFIGGMGATFVITQFWTSVMFSKNVVGTANATSAGWGNLGGGFTQVFMPWVLSWFIVFGFDLAWRLAVLVPAVLLFFVGIALYLTSDDVPEGTYKALYASGERKKQNGWKVFLAAAIDPRVWLLFIVYGGCFGTELTMNNVLASYFFDYFGLSLQTAGLAASLFGLMNLFARSLGGIASDLANKHFSHRGRHWVFFAVQLGEGCMLVLFSRFKSDNFTGAIITLIAFSTMVQMAEGAQYAVVPYVGKHLKALG…
Micromonas pusilla	C1MRK1	C1MRK1	501	MPKLTGLPEPTFTIPVDSEHKAKSLNIFSFNHPHHASFHMSWLGFFVSFVSTFAAAPLAAIIRDDLGMTKPDLGTAGLAAVTGTIGARVIMGSVCDAVGPRYGLAIVLMVTAPFCFCMSFVQTAAGFLVCRLGIGLGLATFVACQFWMSCMFNGKCVGIANATAAGWGNLGGGVTQFMMPVIYLGMLAGTEGRTFTAWRWAYIVPGLLHTLVGMAVMWFGQDLPDGQYKFLHDSGQIEKKDPFKVQLLGAKNYRMWCMVATYGFCFGVELTMNNIVAGYLFDQFELSLTTAGTLASCYGLMNLFARSLGGFASDQASKRFGMRGRLWCLWLIQTFEGFLCIMMALAKDSLGLTIFWMVCFSISVQAAEGASYGVVPFITRRALGVASGYIGAGGNAGST…
Micromonas commoda	C1FDD2	C1FDD2	497	MSADLAESKFSIPVDSENKAKSLNIFSFNFPHHASFHMSWMGFFVSFVSTFAAAPMIAIIREDLELTKPNLGSAGLAAVTGTIGARVLMGSVCDVVGPRYGLSIVLLLSAPFCFCMSYVTSAAGFLICRMGIGLGLATFVACQFWMSCMFNGKCVGLANATAAGWGNLGGGVTQFLMPLIFRGMTSATEGRIFSAWRWAYLVPGLLHTIMGVAVMFIGQDLPDGNFKFLHTSGQLEKKSAATTQYLGITNYRMWCMVATYGFCFGVELTMNNIVASYLYDQFELDLVTAGTLASCYGLMNIFARSVGGLMSDYMSVKFGMRGRLWTLWVVQTLEGILCVFMALAKDSLATTILFMVLFSICVQASEGASYGIVPYITRRALGVVSGYIGAGGNAGSTIC…
Ostreococcus lucimarinus	A4S3I1	A4S3I1	494	MAITKEFNVPVDSEHKAMKLNVFSFDRPHHLSFHMSWLGFFISFVSTFAAAPMIPVIREDLGLTKPQLGNAGLAAVTGTIICRVLMGTVCDLIGPRLGLSVILLATAPFCFAMAMVQGFEGFLICRLGIGLGLATFVACQFWMSCMFNSKCVGLANATAAGWGNLGGGVTQFLMPGIYAICYSATNSRAFTAWRWAYIFPGMCHTVVGLMVMYLGQDLPDGNYKVLTTSGALEKKSSMKVNLIGMKNYRMWCMVATYGFCFGVELTMNNIVAGYLFDQFGVSLSVAGVLASCYGMMNLFARSVGGIISDWSSNRFGMRGRLWTLWSTQTLEGVLCIFMGLSKDNLGATIAFMVFFSICVQASEGASYGIVPFISRRALGVVSGFIGAGGNAGATIATAA…
Bathycoccus prasinos	K8EBN6	K8EBN6	494	MAPKEFEPPVHTIPVDSENKAMSLNIFSFQRPHHMSFHMSWIGFFISFVSTFAAAPMVPVIREDLNMTKPDLGNAALASITGTIICRVLMGTFVDLVGPRIGLGMILLVTAPFCFAMPFVSTASGFLICRLGIGLGLATFVACQFWMSVMFNGKCVGIANATAAGWGNLGGGVTQFVMPLVYAGMLKATEERAFTAWRWAYIVPGLAHLLGGMGVMFLGQDLPDGNYKLMHTSGALEKKSAFQVNMIGMKNYRMWCMVATYGFCFGVELTMNNIVASYLYDQFDVDLAIAGVLASCYGLMNLFARSVGGLASDWASRRFGMRGRLWCLWLWQTIEGVMCIFMALAKDDLATTIAMMVLFSICVQASEGASYGIVPYITRRALGVASGFIGAGGNAGSTI…
Chloropicon primus	A0A5B8MDI6	A0A5B8MDI6	503	MNLEKEDVPRDLKGNAFDLPVDTEHKAKKIKLLSFARPHMRAFHLSWMSFFTSFLSTFAAAPMIPVIRNNLDLTKPELGNAGIAAVTGTIFCRIAMGVVCDTFGPRYGHAFLMLGTAPAVFGMALADGFTSFLLCRFFIGFSLATFVATQFWSSVMFNGKIVGTANATTAGWGNLGGGVTQFLMPVIYTGLLAYGPPFQAWRMAFFVPGSMHIVVGILVLFFAQDLPDGQYRECIKAGEMAKPNSLKIFLQGVKNYRMWCMVLTYGFCFGVELTMNNIIAPYLFDQFDLNIEIAGVLGSCFGLMNLFARSLGGLASDLTAQKYGMRGRLWALWIMQTLEGGLCIVMGRLYMTLPGTLVVMIMFSTVVQMSEGASYAVVPYISKRALGICSGFIGAGGNA…
Chlamydomonas reinhardtii	Q39608	NRT2.1	531	MAEKPATVNAELVKEMDAAPKKYPYSLDSEGKANYCPVWRFTQPHMMAFHLSWICFFMSFVATFAPASLAPIIRDDLFLTKSQLGNAGVAAVCGAIAARIFMGIVVDSIGPRYGAAATMLMTAPAVFCMALVTDFSTFACVRFFIGLSLCMFVCCQFWCGTMFNVKIVGTANAIAAGWGNMGGGACHFIMPLIYQGIKDGGVPGYQAWRWAFFVPGGIYILTATLTLLLGIDHPSGKDYRDLKKEGTLKAKGAMWPVVKCGLGNYRSWILALTYGYSFGVELTVDNVIVEYLFDQFGLNLAVAGALGAIFGLMNLFTRATGGMISDLVAKPFGMRGRIWALWIIQTLGGIFCIVLGKVSNSLSSTIVIMIVFSIFCQQACGLHFGITPFVSRRAYGVVS…
	Q39609	NRT2.2	513	MATVEKKYPYALDSEGKAKYVPVWRFTQPHMMAFHLSWICFFMSFVATFAPASLAPVIRDDLFLTKSEVGNAGVSAVCGAIAARLFMGIFVDVVGPRYGAAAAMLMTAPAVFCMALVTDFSTFACVRFFIGLSLCMFVCCQFWCGTMFNVQIVGTANAIAAGWGNMGGGACHFIMPLIYQGIKDGGVPGYQAWRWAFFVPGGIYIVTATLTLLLGIDHPSGKDYRDLKKEGTLKAKGNMWPVIKCGLGNYRSWILALTYGYSFGVELTVDNVIVEYLFDQFGLNLAVAGALGAIFGLMNIFSRATGGMISDLIAKPFGMRGRLWVLWITQTLGGIFCIIMGKVSNSLTATIVIMIIFSIFCQQACGMHFGITPFVSRRAYGVVSGLVGAGGNVGAAITQ…
	AAU11814.1	NRT2.3	572	MSTGVDYLGHGAVKATEGPPVNPSGRKYPYELDSEGKAKSIPVWRFTNPHMGAFHLSWFAFFISFLATFAPASLLPIIRDDLFLTKAQLGNAGVAAVCGAIAARVLMGVFVDIVGPRYGTAATMLMTAPAVFCMALVTDFASFAAVRFFIGLSLCMFVCCQFWCGTMFNVQIVGTANAIAGGWGNMGGGACHFIMPLIYQGIKDGGVPGYQAWRWAFFVPAVFYIATXLATLALGIDHPSGKDYRDLKKEGALKSKGAMWPVIKCGLGNYRSWILALTYGYSFGVELTVDNIIVEYMFDQFGLSLTVAGALGGMFGMMNLFSRASGGMISDLIAKPFGMRGRICTLWIIQTLGGIFCVILGRVHNSLTSTIVIMIIFSIFCQQACGLHFGITPFVSRRA…
Volvox carteri	Vocar.0008s0200.1.p	Vocar.0008s0200.1.p	543	MAFEKSIEMQGQESQTVTEQPQDGKKFGYGIDSEGKLKSLPIWSFAQPHMMAFHLSWLSFFMTFMATFAPASLLPVIRDDLFLTKPQLGNAGVAAVCGAIAARIGMGAFVDIVGPRYGTAATMLATAPAVFCMALVNDYSAFTVVRFFIGCSLCMFVCCQFWCGTMFNVRLVGTANAVAGGWGNMGGGACHWIMPGIYEGIMKRGVPSFQAWRWAFFVPGGIYILNAFSTLVLGIDHPSGKDYRDLKKDGTLKSKGAFWPVFKCAMGNYRAWILALTYGYSFGVELTVDNIIVEYLFDQFGLSLTVAGALGGAFGMMNLFTRASGGMLSDWVAKYWGMRGRLWALWIVQTLGGIFCVVLGVVHNNLTATVVVMFIFSIFCQQACGLHFGITPFVSRRAY…
	Vocar.0008s0137.1.p	Vocar.0008s0137.1.p	526	MATPSTDTPTAKSLEDVHQSKAFPYGIDSEGKAKSVPIWRVTQPHMMAFHLSWISFFMSFVATFAPAALVPVIRDDLFLTKPQLGNAGVAAVCGAIGARIFMGTFVDTVGPRYGSAATLLITAPAVFCMSLVTDFSSFAVARFFIGCSLCMFVCCQFWCGTMFNVRIVGTANAIAAGWGNMGGGACLFIMPLIFDGIRKHAPAFQAWRWSFFVPGGIYILSAVGTLLLGIDHPSGKDYRDLKKDGTLKSKGAVWPVLKCGLGNYRAWILALTYGYSFGVELTVDNIITEYFYDQFGLNLTIAGAFGAIFGLMNIFTRATGGMISDYVAKYWGMRGRLWALWIIQTLGGIFCIILGKVSSSLTGTIVILIIFSIFCQQACGAHFGITPFVSRRAYGVVSG…
Monoraphidium neglectum	A0A0D2MI30	A0A0D2MI30	507	MESDPTKIVDDGAPKFKGPVDSEHKSERFRIWSFQRPHHMAFQFSWLAFFAAFVSTFAPAALLPVIRDNLDLTKVDLGNAGIAAVVGAIAARVAMGNFVDVYGPRFGISICIGLTAPAVYCIGMSTSAIGFILSRLFIGFSLATFVACQFWCTSMFNTKLVGTANAFAAGWGNMGGGFTSFIMPLIFDGIAASGVAVFHAWRWAFFVPASFQVLLTILTMVMAQDMPDGNMADLYSHGALKKPGGASVWKAAVFNYRTWVMAITYGYGFGVELTVDNVISQYMFDQFHLPLSIAGMLGSVFGMMNLFSRPSGGMISDYAAKRFGMRGRLWVMWVIQSLSAVFCILLGLVSNSLGATMAILIIFSIFCQQSCGLSFGIVPFVSKRSTGLVSGFVGAGGNA…
Chlorella variabilis	E1ZNI6	E1ZNI6	531	MADDSAHGVQIPSAKTSGSKEYTDVGADNGSDQDVPRFTVPVDSENKSKVLKIWSFQRPHHLCFHLNWMSFMIAFFATFAAPPMMPVIRDDLDLTKQDISGAAIASVTGAVFSRILLGAVCDSYGPRYGHGVLQLLTSCATFGMAAVSNSAGFIACRMLIGFSLATFVACQFWCSVLFNAKIVGTANAVAAGWGNMGAGLTHLIMPYILSGIEKSQPNFVAWRCAYFIPAWMQIFIGLAVLVFGQDLPDGNYSALRKAGKKDKAKTHMELLAAVKNYRTWVMVLTYGYCFGVELTVDNNISPYLYDQFDMDLHTAGVLGAVFGLSNLFARALGGITSDLVARKYGMRGRLWNLWIVQTLGGVCSIAMFYCDSSLGLTMMVVAFWSIFVPMGCGASYGIA…
Coccomyxa subellipsoidea	I0YZC9	I0YZC9	536	MATTNGVKPVPMADGAPPKFALPVDSEYKAKAMNLFSLSRPHMLSFHLNWVAFFITFLAAFASAPLVPIIRDSINLEQHEANIAGVVTTASTVFARVFIGVICDRFGPRYAYGYLLAACAIPVFCMAVVRNAIGYIIERVFIGCSLASFVVCQFWSSIMFSPNVVGMSNAIAGGWGNAGGGVTQIVMPYMTEGIAKHVPEFEAWRWAFFLPGGLFIIITFLILILGQDCPQGQYSELERTGKKQKSKIWREMYNGLTNYRMWGLAACYAYTFGVELALDNALAPYFEKNFGFGITKAANLAAIFGMLNFISRPLGGYISDLCGRRWGMRGRIWWLFFVVAGGGVSCSIFGVLHTSLPGTLVMMIFVGFFLEAGCGATYGVVPFVSRRSTGIVCGLVSAG…
Physcomitrium patens	Q76C02	NRT2.5	517	MADQSRANATDEIVFRLPVDSEHKAKTLHIFSFAKPHMRAFHLSWISFFTSFLSTFAAPPLIPVIRDNLNLTKTDIGQASIASVSGAVLSRLMMGTVCDIVGPRYGSAFLIMINAPAVFSMAVVDDPAGFLICRFFIGFSLATFVSCEFWVTNMFTTKIVGTANGLAAGWGNLGGGATQIIMPLIFLWIRDSFHHPSFMAWRLAFFLPGTVHIFVGLLILFLGQDLPDGNDTTHLHRQNDVKDSFNKVLYFAVTSPRTWIFFIIYGYSFGVELTVDNIIAEYFYDRFDLNLNTAGVIASAFGFMNIFSRPAGGYLSDYIGRRFGMRGRLWILWIVQSLGGVFCILLGLMTDLSAAIAAMIVFSIFVQAACGTAFGIIPFISRRSLGMVIGLTAAGGNIG…
	Q76C03	NRT2.4	548	MADQSASGVGNKNAKGDPGTSMHGVTGKEPVYAFSVLQAAKAKPDPDAAKFALPVDSEHKATTMRIYSFRAPHMLTFHLSWFSFFTCFLSTFAAPPLIPVIRDNLNLDKGDIGHAAIASVSGSILSRLLMGSICDLIGPRYGCAFLVMIISPAVYAMASVETAAGFTAVRFFIGFSLATFVSCQYWMSSMFNGKIVGTANGIAAGWGNLGGGATQLIMPLVYALIKDSFKSPSFTAWRLAFFLPGVMHTTIGLMVLFLGQDLPDGNFKELEAQGTKAKDSFRKVFVNAVTNYRTWILLITYGYCFGVELTVDNIIAEYFHDRFNLSLSSAGIIASSFGFMNIVSRPLGGILSDIVAVRFGMRGRLWNLWIIQTLGGVFCIILGKTAALGPAIGVMIVFS…
	Q76C04	NRT2.3	549	MADQTTSAVGHGGRTVPGMSMHGVTGKEPVYAFSVIQGTVEDPDAEKFALPVDSEHKAKTIRVYSFAKPHMRAFHLAWVSFFTCFLATFASPPLMPIIRDNLNLTKTDVGHAAIASVSGSILSRLLMGTVCDVVGPRYGCAFLIMIISPAVYSMALVSDAASFIIVRFFTGFALATFVSCQFWMSSMFNSKIVGTANGLAAGWGNLGGGATQLIMPLVFALIRDSFNSTPFVAWRLAFFLPGAMQTIMGLLVLFLGQDLPDGNYSQLQKQGVKVKDSFLKVLMYAITNYRTWVFFLLYGFTFGVELTVNNNIAEYFYDRFDLNLSTAGIIASLFGLMNFFARPSGGIISDTVARRFGMKGRLCTLWICHSLGAVFCIVLGRMDSLTAAIAVLIVFAVFI…
	Q76C05	NRT2.2	547	MADLSSSAVGDRNAKGDPGSSMHGVTGKEALYAFSLHDGDKMNYDPDAKFALPVDSEHKATTMRIHSFSRPHMLTFHLSWFSFFTCFMSTFAAPPLIPVIRDNLNLNKEDIGHAAIASVTGSILSRLLMGSLCDMIGPRYGCAFLVMIISPAVYAMAVVDSAAGFTAVRFFVGFSLATFVSCQYWMSSMFNGKIVGTANGIAAGWGNLGGGATQMIMPLVYALIKDSFHSPSYTAWRLAFFLPGVMHTVIGLLVLFLGQDLPDGNFKELQEQGTKPKDSFKKVFINAITNYRTWIFLITYGYCFGVELTVDNIIAEYFYDRFGLSLSTAGIIASSFGLMNIFSRPLGGILSDVVARRYGMQGRLWNLWIIQTLGGVFCIVLGKTAALGPAIGVMIVFSF…
	Q76C06	NRT2.1	548	MADQSSSAVGDRNAKGDPGSSMHGVTGKEALYAFSLHEGDKMNHDPDAKKFALPVDSEHKATTMRIYSFARPHMLTFHLSWFSFFTCFLSTFAAPPLIPVIRDNLNLTKEDIGHAAIASVSGSILSRLLMGSICDLIGPRYGCAFLVMIISPAVYAMASVETAAGFTAVRFFIGFSLATFVSCQYWMSSMFNGKIVGTANGIAAGWGNLGGGATQLIMPLVYALIKDSFKSPSYTAWRLSFFLPGVMHTVIGLMVLFLGQDLPDGNFKELQEQGTKVKDSFRKVFFNAVTNYRTWIFLITYGYCFGVELTVDNIIAEYFYDRFGLSLSSAGIIASSFGFMNIVSRPLGGILSDVVARRYGMQGRLWNLWIIQTLGGVFCIVLGKTAALGPAIGVMIVFS…
Marchantia polymorpha	Mapoly0217s0004.1.p	Mapoly0217s0004.1.p	534	MAPEGTRADEGEGQPGSSMHGVTGHEPFPFMVETVAEEATDLKGRKFSLPVDSEHKARKLKLYSFAPPHMLTFHLSWISFMTCFFSTFAPPPLMPVIRDNLGLTKSDIANAGIASVSGSIISRLLMGTICDLAGPRYGCAILIMVTAPAVFCMPLVSTINGFIMVRFFISFALATFVSCQFWMSSMFNGQIVGLANGTAAGWGNMGGGITQLVMPLVYDLIHKKFGSEIFTAWRLAFFVPGCMHVVMGLLVLGLGQDLPDGNYAALKRAGDKVNDTFLKVLQYGVTNYRTWIFTITYGYCLGVELTVDNIIAEYFYDRFDVNLHIAGIIASSFGLMNFVARPAGGIISDLTGRRYGMRGRLWVLWVIQTLGGVFCIVLGVTHKLTESIVVMLIFSVFVQ…
	Mapoly0217s0002.1.p	Mapoly0217s0002.1.p	522	MAPHNEHQSQGITGSPVLPVPKDVMDELSSAQATDLKGRPFALPVDSEHKAKTLRLYSFASPHMLTFHLSWISFMTCFFSTFAPPPLMPVIRDNLNFTKVDISNAAVASVSGSIISRLLMGTICDLAGPRYGCAILIMVTAPAVFCMPLVNSVTGFIMVRFFISFALATFVSCQFWMSSMFNSKIVGLANGTAAGWGNVGGGVTQLVMPLVFSLIRHQFGAEEFTAWRLAFFLPGVMHVVMGLLVLTLGQDLPDGNYAALKRSGDKVSDTFDKVFWHGVTNYRTWIFTITYGYCLGVELTVDNIIAEYFYDRFDVNLSTAGIIASTFGFMNIFARPLGGIVSDLTARRFGMRGRLWVLWIIQSLGGVFCVVLGLTHQLTSSIVVMLIFSIFVQAACGAT…
	Mapoly0020s0050.1.p	Mapoly0020s0050.1.p	532	MATMPSGGASGKDEHRPSMPIYAVSIMEDSQYVPEPTDLHGNKFSLPVDSEHKARTITLYSFAAPHMLSFHLSWISFMICFISTFAAPPLMPVIRDSLNLTKSEIGNASIASVSGSIISRLLMGTICDLLGPRYGCAILMMVTAPAVFCMPLVSDATGFILVRFFIGFCLATFVSCQFWMSSMFNSKIVGLANGTAAGWGNLGGGMTQLLMPLVFHFIHRGLGAEDYTAWRLAFFVPGMMQLAMGFLVLSLGQDLPDGNYAALKREGEKAEDSLAQVWVHALLNYRMYIVALTYGFCFGVELTVDNIIAEYFYDRFDLNLSSAGIIASTFGLMNIVSRPLGGIISDAVAIRFGMRGRLWCLWIIQTIGGLLCIALGLTGQLGTTICAMLIFSFFVQAAC…
	Mapoly0127s0009.1.p	Mapoly0127s0009.1.p	508	MAPQGQESAFSVPGDEATDLKGNKFALPVDSEHKAKTLRLYSFASPHMLTFHLSWISFMTCFFSTFAPPPLMPVIRDNLDLTKVDIANAAVASVSGSIISRLLMGTICDLAGPRYGCAILIMVTAPAVFCMPLVNSITGFIMVRFFISFALATFVSCQFWMSSMFNSKIVGLANGTAAGWGNVGGGVTQLVMPLVFSLIQHQFGAEYFTAWRLAFFVPGVMHVVMGLLVLTLGQDLPDGNYAALKRSGNKVPDTFGKVLYHGATNYRTWIFTITYGYCLGVELTVDNIIAEYFYDRFDVNLSTAGIIASTFGFMNIFARPAGGIISDLMARRFGMRGRLWALWIIQTLGGVLCIILGITHQLTSSIVVMLIFSVFVQAACGATFGVIPFISRRSLGIIS…
	Mapoly0054s0098.1.p	Mapoly0054s0098.1.p	537	MDGSMHGVTGREPVFAMNMETVGESKDGAAGVPTDIKGRPFKMPVDSEHKAKTVRLYSVVAPHMRTFHLSWISFMVCFFSTFAAPPLMPIIRDNLNLTKGDIGNAGIASVSGSIISRLLMGTICDLVGPRYGCAILMMMTAPAVFCMPLVSTVTGFILVRFCIGFALATFVSCQFWMSSMFNSKIVGLANGTAAGWGNLGGGITQLVMPLVYNLIKNQLHSPNYTAWRLAFFVPGVMQTFMGMVVLVLGQDLPDGNYAALKREGEKVNDSFKKVLLYAATNYRTYIFALTYGYCFGVELTVDNIIAEYFYDRFDLNLQTAGIIASTFGLMNIVSRPLGGIMSDLVASRFGMRGRLWNLYIIQTLGGVLCIILGVTGQLSSAIAVMLIFSFFVQAACGAT…
	Mapoly0020s0037.1.p	Mapoly0020s0037.1.p	560	MSHRDRELGGSAKDVFSSFSSQGSRHSSTTSGHGHTPPVFAMSMEAGDVKSAFVARDLCGKKFPLPVDSEHKAKTVRLHSFAAPHMRTFHLAWISFMISFFSTFAAPPLMPVIRDNLNLTKVDIGNAGIASVSGSIVSRLLMGTICDLLGPRYGCAILILITAPPVFCMPLVSTATAFILVRFCIGFALATFVSCQFWMSSMFNTKIVGLANGTAAGWGNLGGGITQLVMPIVYDIIHRNLGAESYAAWRLSFFLPGLLHLGIGILVLVLGQDLPDGNYSALEREGEKVSDSFVQVFMQAVKNYRMFVLALTYGYCFGIELTIDNIIAEYFYDRFDLNLATAGVIASTFGLMNIFSRPLGGVLSDVVAIRFGMRGRLWCLWVTQTLGGVLCILLGMTNE…
Arabidopsis thaliana	AT5G14570.1	NRT2.7	493	MEPSQRNTKPPSFSDSTIPVDSDGRATVFRPFSLSSPHSRAFHLAWLSLFSCFFSTFSIPPLVPVISSDLNLSASTVSAAGIASFAGSIFSRLAMGPLCDLIGPRTSSAILSFLTAPVILSASLVSSPTSFILVRFFVGFSLANFVANQYWMSSMFSGNVIGLANGVSAGWANVGAGISQLLMPLIYSTIAEFLPRAVAWRVSFVFPAIFQVTTAVLVLLYGQDTPHGNRKNSNQNKLTIPEEEEVLVVEEDERSSFVEILIGGLGNYRAWILALLYGYSYGVELTTDNVIAGYFYERFGVNLEAAGTIAASFGISNIASRPAGGMISDALGKRFGMRGRLWGLWIVQSVAGLLCVLLGRVNSLWGSILVMWVFSVFVQAASGLVFGVVPFVSTRSLGV…
	AT1G08100.1	NRT2.2	522	MGSTDEPGSSMHGVTGREQSYAFSVDGSEPTNTKKKYNLPVDAEDKATVFKLFSFAKPHMRTFHLSWISFSTCFVSTFAAAPLIPIIRENLNLTKHDIGNAGVASVSGSIFSRLVMGAVCDLLGPRYGCAFLVMLSAPTVFSMSFVSDAAGFITVRFMIGFCLATFVSCQYWMSTMFNSQIIGLVNGTAAGWGNMGGGITQLLMPIVYEIIRRCGSTAFTAWRIAFFVPGWLHIIMGILVLTLGQDLPGGNRAAMEKAGEVAKDKFGKILWYAVTNYRTWIFVLLYGYSMGVELSTDNVIAEYFFDRFHLKLHTAGIIAACFGMANFFARPAGGWASDIAAKRFGMRGRLWTLWIIQTSGGLFCVWLGRANTLVTAVVSMVLFSLGAQAACGATFAIVP…
	AT1G08090.1	NRT2.1	530	MGDSTGEPGSSMHGVTGREQSFAFSVQSPIVHTDKTAKFDLPVDTEHKATVFKLFSFAKPHMRTFHLSWISFSTCFVSTFAAAPLVPIIRENLNLTKQDIGNAGVASVSGSIFSRLVMGAVCDLLGPRYGCAFLVMLSAPTVFSMSFVSDAAGFITVRFMIGFCLATFVSCQYWMSTMFNSQIIGLVNGTAAGWGNMGGGITQLLMPIVYEIIRRCGSTAFTAWRIAFFVPGWLHIIMGILVLNLGQDLPDGNRATLEKAGEVAKDKFGKILWYAVTNYRTWIFVLLYGYSMGVELSTDNVIAEYFFDRFHLKLHTAGLIAACFGMANFFARPAGGYASDFAAKYFGMRGRLWTLWIIQTAGGLFCVWLGRANTLVTAVVAMVLFSMGAQAACGATFAI…
	AT5G60770.1	NRT2.4	527	MADGFGEPGSSMHGVTGREQSYAFSVESPAVPSDSSAKFSLPVDTEHKAKVFKLLSFEAPHMRTFHLAWISFFTCFISTFAAAPLVPIIRDNLNLTRQDVGNAGVASVSGSIFSRLVMGAVCDLLGPRYGCAFLVMLSAPTVFSMSFVGGAGGYITVRFMIGFCLATFVSCQYWMSTMFNGQIIGLVNGTAAGWGNMGGGVTQLLMPMVYEIIRRLGSTSFTAWRMAFFVPGWMHIIMGILVLTLGQDLPDGNRSTLEKKGAVTKDKFSKVLWYAITNYRTWVFVLLYGYSMGVELTTDNVIAEYFFDRFHLKLHTAGIIAASFGMANFFARPIGGWASDIAARRFGMRGRLWTLWIIQTLGGFFCLWLGRATTLPTAVVFMILFSLGAQAACGATFAI…
	AT1G12940.1	NRT2.5	502	MEVEGKGGEAGTTTTTAPRRFALPVDAENKATTFRLFSVAKPHMRAFHLSWFQFFCCFVSTFAAPPLLPVIRENLNLTATDIGNAGIASVSGAVFARIVMGTACDLFGPRLASAALTLSTAPAVYFTAGIKSPIGFIMVRFFAGFSLATFVSTQFWMSSMFSGPVVGSANGIAAGWGNLGGGATQLIMPIVFSLIRNMGATKFTAWRIAFFIPGLFQTLSAFAVLLFGQDLPDGDYWAMHKSGEREKDDVGKVISNGIKNYRGWITALAYGYCFGVELTIDNIIAEYFFDRFHLKLQTAGIIAASFGLANFFARPGGGIFSDFMSRRFGMRGRLWAWWIVQTSGGVLCACLGQISSLTVSIIVMLVFSVFVQAACGLTFGVVPFISRRSLGVVSGMTGA…
	AT3G45060.1	NRT2.6	542	MAHNHSNEDGSIGTSLHGVTAREQVFSFSVQEDVPSSQAVRTNDPTAKFALPVDSEHRAKVFKPLSFAKPHMRAFHLGWISFFTCFISTFAAAPLVPVIRDNLDLTKTDIGNAGVASVSGAIFSRLAMGAVCDLLGARYGTAFSLMLTAPAVFSMSFVADAGSYLAVRFMIGFCLATFVSCQYWTSVMFTGKIIGLVNGCAGGWGDMGGGVTQLLMPMVFHVIKLTGATPFTAWRFAFFIPGILQIVMGILVLTLGQDLPDGNLSTLQKSGQVSKDKFSKVFWFAVKNYRTWILFMLYGFSMGVELTINNVISGYFYDRFNLTLHTAGIIAASFGMANFFARPFGGYASDVAARLFGMRGRLWILWILQTVGALFCIWLGRASSLPIAILAMMLFSMGT…
	AT5G60780.1	NRT2.3	539	MTHNHSNEEGSIGTSLHGVTAREQVFSFSVDASSQTVQSDDPTAKFALPVDSEHRAKVFNPLSFAKPHMRAFHLGWLSFFTCFISTFAAAPLVPIIRDNLDLTKTDIGNAGVASVSGAIFSRLAMGAVCDLLGARYGTAFSLMLTAPTVFSMSFVGGPSGYLGVRFMIGFCLATFVSCQYWTSVMFNGKIIGLVNGCAGGWGDMGGGVTQLLMPMVFHVIKLAGATPFMAWRIAFFVPGFLQVVMGILVLSLGQDLPDGNLSTLQKSGQVSKDKFSKVFWFAVKNYRTWILFVLYGSSMGIELTINNVISGYFYDRFNLKLQTAGIVAASFGMANFIARPFGGYASDVAARVFGMRGRLWTLWIFQTVGALFCIWLGRASSLPIAILAMMLFSIGTQAA…
